# Modular control of CpG islands by chromatin-opening transcription factors specifies transcription start sites

**DOI:** 10.64898/2026.05.04.722487

**Authors:** Fumiya Moribe, Murat Iskar, Sevi Durdu, Christiane Wirbelauer, Leslie Hoerner, Sébastien A. Smallwood, Lukas Burger, Dirk Schübeler

## Abstract

CpG islands (CGIs) constitute the dominant class of promoters in vertebrate genomes, yet the mechanisms underlying their transcription initiation remain unclear. Using deep learning and acute perturbation of twelve transcription factors (TFs), we show that chromatin-opening TFs are the primary determinants of initiation site selection, thereby governing promoter output. The dominant TF defines a nucleosome-free region and specifies where transcription begins by binding closest to the transcription start site. Loss of this TF redirects transcription initiation to an adjacent secondary TF position, partially buffering gene expression. Promoter variant analyses validate that this modular control of initiation is encoded in *cis* and programmable. This principle extends to initiation at enhancers and TATA-box promoters, where chromatin-opening TFs unmask the TATA box for focused initiation. These findings point to a common sequence grammar for transcription across promoters and enhancers, supporting a minimalist and evolvable architecture of cis-regulatory regions.
