## Supplemental Table for "Modular control of CpG islands by chromatin-opening transcription factors specifies transcription start sites"

### Sheet: S1
CellLineGeneration_DNAsequences
Type	Name	Sequences
GeneFragment_DonorPlasmid	GF_GABPA	ATCGATGTGTTGTGGACTGCGGCGGTCGGgattctggagtagtgaggactgaagttttggtgagtaatgttctagagtttgatttgtaatgtgaaatactgtgacgtcaatgttaactgttgtagtggattcagaactctgctaggtttctgtttgcagaaaagtctaaaaagtagggagtacaaactgttcatctttacgaggtcctgatgtggtttctctttttaaagGTATTATTATGATGGGGACATGATTTGTAAAGTTCAAGGCAAGAGATTTGTGTACAAATTTGTTTGTGACTTGAAGACTCTTATTGGATACAGTGCAGCAGAACTGAACCGTCTGGTCATAGAGTGTGAACAGAAGAAACTGGCACGGATGCAGCTGCATGGGATTGCC…
GeneFragment_DonorPlasmid	GF_NFYA	ATCGATGTGTTGTGGACTGCGGCGGTCGGaggttccttctccttagtgaaccacactgcgaacatcctgacaaccctctgttcttagtggtatctgcgcatgtctgtgaataggaactgccagctgtaggccatggtgtggaaggctttccttgttctccatgctgacatgggaagttccctcacctcttttcatctcatataaaaataatgacacaaaattacagtgtatcatggtgcttgctctggggctttgtcctagccactcaagcacctaagtgttgatgtaaaggactgttgtgctgtctctctctgtagGATCCAAACCAAGCTGACGAAGAAGCCATGACACAGATCATCCGAGTTTCCggcggcggctccggaGGAGTGCAGGTGGAAA…
GeneFragment_DonorPlasmid	GF_YY1	ATCGATGTGTTGTGGACTGCGGCGGTCGGtggttacttactgcatgtgactgcaggtgttacatactaggggatgggagtatctgtcgggagaaacagggtaatgtgagtgagagaaccccgcactaaattcctagcatgtttacagagactcagagattgtatgtttggtagtgagtagtgtgttgaattactgagagagtgctcataagcactgttggctacatctccaggggacacttggtgctgcttatagaaaaatcaagtgagtctgtgacagttggcatcactaaatatcttaaatcatctgtatttattctactttctggagtgtctctgaaaatactcaggccttaaatttgcacttagtacaacccttctgtttttgtaagagctaacc…
GeneFragment_DonorPlasmid	GF_THAP11	ATCGATGTGTTGTGGACTGCGGCGGTCGGGACAGCAACCAGGCTCCGGGATCCGTGGTTCCCGTGTCCACGACTCCCTCGGGAGATGATGTGAAGCCCATCGACCTCACAGTGCAAGTCGAGTTTGCAGCTGCTGAAGGGGCAGCCGCCGCTGCCGCCGCCTCAGAGCTAGAGGCTGCTACGGCTGGGCTGGAGGCCGCTGAGTGCACTCTGGGCCCTCAGCTGGTGGTGGTAGGGGAAGAGGGCTTCCCTGACACTGGCTCTGACCACTCGTACTCCTTGTCCTCGGGTACCACGGAGGAGGAGCTCCTGCGCAAGCTGAACGAGCAGCGGGACATCTTGGCCCTGATGGAAGTGAAGATGAAGGAGATGAAGGGTAGCATCCGCCATCTGCGTCTCA…
GeneFragment_DonorPlasmid	GF_MYC	ATCGATGTGTTGTGGACTGCGGCGGTCGGtgtatagcgtccgggattcaggaggcgtggctaactgtgatcttccacttcctcccttacagAAGAAGAGCAAGAAGATGAGGAAGAAATTGATGTGGTGTCTGTGGAGAAGAGGCAAACCCCTGCCAAGAGGTCGGAGTCGGGCTCATCTCCATCCCGAGGCCACAGCAAACCTCCGCACAGCCCACTGGTCCTCAAGAGGTGCCACGTCTCCACTCACCAGCACAACTACGCCGCACCCCCCTCCACAAGGAAGGACTATCCAGCTGCCAAGAGGGCCAAGTTGGACAGTGGCAGGGTCCTGAAGCAGATCAGCAACAACCGCAAGTGCTCCAGCCCCAGGTCCTCAGACACGGAGGAAAACGACAAG…
GeneFragment_DonorPlasmid	GF_SP1	ATCGATGTGTTGTGGACTGCGGCGGTCGGaaactagGAGAGAAGAAATTTGCCTGCCCTGAGTGCCCTAAGCGTTTCATGAGGAGTGATCACCTGTCAAAGCATATCAAGACTCACCAGAACAAGAAGGGAGGCCCAGGTGTAGCCCTGAGTGTGGGCACATTGCCCCTGGACAGTGGGGCAGGTTCAGAAGGCACTGCCACTCCTTCAGCCCTTATTACCACCAATATGGTAGCCATGGAGGCCATCTGTCCAGAGGGTATTGCCCGTCTTGCCAACAGTGGCATCAACGTCATGCAGGTGACAGAGCTGCAGTCCATTAATATCtccGGaAATGGTTTCggcggcggctccggaGGAGTGCAGGTGGAAACCATCTCCCCAGGAGACGGGCGCACCT…
GeneFragment_DonorPlasmid	GF_SP3	ATCGATGTGTTGTGGACTGCGGCGGTCGGATATTAAAACACATCAAAATAAAAAAGTCATTCACTCTAGCAGTACAGTGCTCGCATCTGTGGAAGCTGGAAGAGATGATGCCTTGATTACTGCAGGAGGAACAACACTTATCCTTGCAAATATTCAACAGGGGTCTGTGTCAGGGATAGGAACTGTCAATACTTCTGCCACCAGCAATCAAGACATCCTTACCAACACTGAAATACCTTTACAGCTTGTCACAGTaTCTGGAAATGAaACtATGGAGggcggcggctccggaGGAGTGCAGGTGGAAACCATCTCCCCAGGAGACGGGCGCACCTTCCCCAAGCGCGGCCAGACCTGCGTGGTGCACTACACCGGGATGCTTGAAGATGGAAAGAAAGT…
GeneFragment_DonorPlasmid	GF_MYCN	ATCGATGTGTTGTGGACTGCGGCGGTCGGTGGCGAGCTGATCCTCAAGCGCTGTGTTCCCATCCATCAGCAGCACAACTATGCTGCACCCTCACCCTACGTGGAGAGCGAGGACGCGCCCCCGCAGAAAAAGATCAAGAGCGAGGCTTCTCCACGCCCCCTCAAAAGTGTTGTTCCAGCAAAAGCGAAGAGCCTGAGCCCCCGAAACTCAGACTCGGAGGACAGCGAGCGCCGCCGCAACCACAACATCCTGGAGCGTCAACGCCGGAACGACCTGCGCTCCAGCTTCCTGACGCTCAGGGACCATGTGCCTGAGCTGGTGAAGAACGAGAAGGCCGCCAAGGTGGTCATCTTGAAAAAGGCCACCGAGTACGTGCACGCCCTACAGGCCAACGAGCAC…
GeneFragment_DonorPlasmid	GF_ZFX	ATCGATGTGTTGTGGACTGCGGCGGTCGGAGATGTAGAAAAGGATTTCGGCAACAAAGTGAGCTTAAAAAGCATATGAAGACCCACAGTGGCCGGAAAGTGTATCAGTGTGAGTACTGTGAATATAGCACTACAGATGCCTCAGGCTTTAAGCGGCACGTTATCTCCATTCATACGAAAGACTATCCTCACCGCTGTGAGTACTGCAAGAAAGGATTCCGAAGACCCTCGGAAAAGAACCAGCACATAATGCGACATCATAAAGAAGTTGGCCTGCCCggcggcggctccggaGGAGTGCAGGTGGAAACCATCTCCCCAGGAGACGGGCGCACCTTCCCCAAGCGCGGCCAGACCTGCGTGGTGCACTACACCGGGATGCTTGAAGATGGAAAGAAAG…
GeneFragment_DonorPlasmid	GF_ATF1	ATCGATGTGTTGTGGACTGCGGCGGTCGGgttctgtagcaactggcatcctttattttgtcatttgtcggtttcttttgttttctttagtttggtttttgagacagggtttctctgtatagccatggctgtcctggaactcactttgtagagcaggctggcctcaaactcagaaatccgcctgcctctgcctcccaagtgctgggattaaaggcgtgcaccaccacgccgggctcagctggctttttctaactggctttttttcctttcagTTGATTATGCCAGCCGCAAAGCGTGTAAAGCTAGATATGGTCTCCAAGGGCGAGGAGGATAACATGGCCTCTCTCCCAGCGACACATGAGTTACACATCTTTGGCTCCATCAACGGTGTGGACTTTGA…
GeneFragment_DonorPlasmid	GF_GABPATSSreporter	ATCGATGTGTTGTGGACTGCGGCGGTCGGTGCTTCCAGTGGGCGGAAGGCTAAAGTCGCCCATCTTCCTCTCGGCACTGGGTAACAGGCAGTTAGGTCCGCAGAGACCACTCGGGCCAGAGGTCCCCAAACTCCTCAGGTCCCACAGCTCTTCGCTCAGACCGCTTGTGGAAAGCGTTGTGGGCGGGGGCTGCTGCGCACATCTGGAGAACAACTGCACAGCTCTCCGCCACTCCTCGCCCGTCGGCACACGGAGCACACGGGCCACCGTCGCCAGAAGCTTCTGGGACGTGTGGGTCCCACGACGGGCCACGATATGTGGGCGCAACAGAACTGCGCCACTTCCGGTCACGCGCAGTCCGCACACCGTAGCCACTTCCGACATGGCTCTGTAGACTGG…
RMCEconstruct	GF_NRF1_RMCE_isoform1	GGGCCTTTCGGCTAGCATGGAGGAGCACGGAGTGACCCAAACTGAACACATGGCTACCATAGAAGCCCATGCAGTGGCCCAGCAAGTCCAGCAGGTCCATGTAGCCACGTACACTGAGCACAGTATGCTAAGTGCTGATGAAGACTCCCCTTCCTCCCCCGAGGACACTTCTTATGATGACTCGGACATCCTCAACTCCACGGCAGCTGATGAGGTAACTGCCCATCTGGCTGCTGCAGGTCCTGTGGGAATGGCCGCTGCTGCTGCTGTGGCAACAGGGAAGAAACGGAAACGGCCTCATGTGTTTGAGTCTAATCCATCTATCCGAAAGAGACAGCAGACACGTTTGCTTCGGAAACTCAGAGCCACGTTGGATGAGTACACGACGCGAGTGGGACA…
RMCEconstruct	GF_NRF1_RMCE_isoform2	CGGGCCTTTCGGCTAGCATGGAGGAGCACGGAGTGACCCAAACTGAACACATGGCTACCATAGAAGCCCATGCAGTGGCCCAGCAAGTCCAGCAGGTCCATGTAGCCACGTACACTGAGCACAGTATGCTAAGTGCTGATGAAGACTCCCCTTCCTCCCCCGAGGACACTTCTTATGATGACTCGGACATCCTCAACTCCACGGCAGCTGATGAGGTAACTGCCCATCTGGCTGCTGCAGGTCCTGTGGGAATGGCCGCTGCTGCTGCTGTGGCAACAGGGAAGAAACGGAAACGGCCTCATGTGTTTGAGTCTAATCCATCTATCCGAAAGAGACAGCAGACACGTTTGCTTCGGAAACTCAGAGCCACGTTGGATGAGTACACGACGCGAGTGGGAC…
crRNA	crRNA_GABPA	AAGACTCCCCAGGAGGTCCT
crRNA	crRNA_MYC	CTCGAACAGCTTCGAAACTC
crRNA	crRNA_NFYA	CCTCCTGTGGTTAGGAAACT
crRNA	crRNA_YY1	GTCTTCTCTCTTCTTTTCAC
crRNA	crRNA_THAP11	TAAGAAGCACGGCATGTGAA
crRNA	crRNA_SP1	TCCATTAATATCAGTGGCAA
crRNA	crRNA_SP3	AGTTTCTGGAAATGAGACAA
crRNA	crRNA_MYCN	TAAAGAAGATCGAACACGCT
crRNA	crRNA_ZFX	ATGAAGAGTACTGTTAGGGC
crRNA	crRNA_ATF1	ATCTTCCATAATCAActgaa
crRNA	crRNA_NRF1_1	caacacatgggatgtgcacc
crRNA	crRNA_NRF1_2	gaggcctgactgttatgaaa
crRNA	crRNA_NRF1_3	tggcaaactaatgaggactg
crRNA	crRNA_GABPATSSreporter	GGCAACGAGGGTCACATTCC

### Sheet: S2
Antibodies
Target	Produced_by	Catalogue_number	Antibody ID
ATF1	Abcam	ab181569	Abcam Cat# ab181569, RRID:AB_3712372
GABPA	Proteintech	21542-1-AP	Proteintech Cat# 21542-1-AP, RRID:AB_10858481
MYC	Abcam	ab32072	Abcam Cat# ab32072, RRID:AB_731658
MYCN	Proteintech	84886-3-RR	Proteintech Cat# 84886-3-RR, RRID:AB_3717855
NFYA	Abcam	ab139402	Abcam Cat# ab139402, RRID:AB_2827669
NRF1	Abcam	ab175932	Abcam Cat# ab175932, RRID:AB_2629496
SP1	Proteintech	21962-1-AP	Proteintech Cat# 21962-1-AP, RRID:AB_10898171
SP3	Proteintech	85050-1-RR	Proteintech Cat# 85050-1-RR, RRID:AB_3717856
THAP11	Proteintech	84373-6-RR	Proteintech Cat# 84373-6-RR, RRID:AB_3671909
YY1	Cell Signaling	46395	Cell Signaling Technology Cat# 46395, RRID:AB_2799302
V5	Thermo Fisher Scientific (Invitrogen)	R960	Thermo Fisher Scientific Cat# R960CUS, RRID:AB_2792973
Flag	Sigma	F1804	Sigma-Aldrich Cat# F1804, RRID:AB_262044
HA	Biolegend (Covance)	901514	BioLegend Cat# 901514, RRID:AB_2565336
PCNA	Cell Signaling	2586	Cell Signaling Technology Cat# 2586, RRID:AB_2160343
LaminB	Abcam	ab16048	Abcam Cat# ab16048, RRID:AB_443298
HDAC1	Proteintech	66085-1-lg	Proteintech Cat# 66085-1-Ig, RRID:AB_11232033

### Sheet: S3
NETCAGE_libraryprep_DNAsequences
Type	Name	Sequences
RTprimer	CAGE_RTprimer	Pho-TCTNNNNNN
5'_linker	CAGE_5’_linker_up_GN5	ACACTCTTTCCCTACACGACGCTCTTCCGATCTGNNNNN-Pho
5'_linker	CAGE_5’_linker_up_N6	ACACTCTTTCCCTACACGACGCTCTTCCGATCTNNNNNN-Pho
5'_linker	CAGE_5’_linker_down	Pho-AGATCGGAAGAGCGTCGTGTAGGGAAAGAGTGT-Pho
3'_linker	CAGE_3’_linker_up	NNNAGAUCGGAAGAGCACACGUCUGAACUCCA
3'_linker	CAGE_3’_linker_down	TGGAGTTCAGACGTGTGCTCTTCCGA
2ndstrand_primer	CAGE_2ndstrand_primer	ACACTCTTTCCCTACACGACGCTCTTCCGATCT

### Sheet: S4
IntegratedPromtoers_DNAsequences
Type	Promoter	Barcode	Sequecnes
GeneFragment_BarcodedPromoterInserts	Lman2_wt	GTGACCCTTA	ataacttcgtataatgtatactatacgaagttatGATGAGAGGTAGGAATGATGatcgattGGTGCTCGGCTTGCACAAGCAGACCGCGAAACTACAAGTTCCAGCATGCTCCGCTTCGACGACGCTGCTCGCTTTCCCCCGTCCCAGGAGAGACCTCTGCATTTCGTTGGCCTGCAAGCCTAACGTGCTGCTCCATGATTGGTTGGATCCCCTTGTCGCTCATGAGAACCCTCGGCCGTGGCCGGCTGTCAGGCGACCAGGAACCTCCAAAGTTATGGAGCCGCGCTCTACTGGGATAGGAGGCTGGCCAGCCAATAAGGCTGCCATCCCGCTGGCGGCGAGGCTTTCCTTCTTAACTCTCCTGTGATCCTAGTTTGGAGGGCTTCCGGCCGGAGACC…
GeneFragment_BarcodedPromoterInserts	Lman2_GABPAmut	CCTACAGTTG	ataacttcgtataatgtatactatacgaagttatGATGAGAGGTAGGAATGATGatcgattGGTGCTCGGCTTGCACAAGCAGACCGCGAAACTACAAGTTCCAGCATGCTCCGCTTCGACGACGCTGCTCGCTTTCCCCCGTCCCAGGAGAGACCTCTGCATTTCGTTGGCCTGCAAGCCTAACGTGCTGCTCCATGATTGGTTGGATCCCCTTGTCGCTCATGAGAACCCTCGGCCGTGGCCGGCTGTCAGGCGACCAGGAACCTCCAAAGTTATGGAGCCGCGCTCTACTGGGATAGGAGGCTGGCCAGCCAATAAGGCTGCCATCCCGCTGGCGGCGAGGCTTTCCTTCTTAACTCTCCTGTGATCCTAGTTTGGAGGtgcggcctCCGGAGACC…
GeneFragment_BarcodedPromoterInserts	Lman2_5UTRext	ACAGTCTGTC	ataacttcgtataatgtatactatacgaagttatGATGAGAGGTAGGAATGATGatcgattGGTGCTCGGCTTGCACAAGCAGACCGCGAAACTACAAGTTCCAGCATGCTCCGCTTCGACGACGCTGCTCGCTTTCCCCCGTCCCAGGAGAGACCTCTGCATTTCGTTGGCCTGCAAGCCTAACGTGCTGCTCCATGATTGGTTGGATCCCCTTGTCGCTCATGAGAACCCTCGGCCGTGGCCGGCTGTCAGGCGACCAGGAACCTCCAAAGTTATGGAGCCGCGCTCTACTGGGATAGGAGGCTGGCCAGCCAATAAGGCTGCCATCCCGCTGGCGGCGAGGCTTTCCTTCTTAACTCTCCTGTGATCCTAGTTTGGAGGGCTTCCGGCCGGAGACC…
GeneFragment_BarcodedPromoterInserts	Lman2_BANPins	CTTCTCAAGG	ataacttcgtataatgtatactatacgaagttatGATGAGAGGTAGGAATGATGatcgattGGTGCTCGGCTTGCACAAGCAGACCGCGAAACTACAAGTTCCAGCATGCTCCGCTTCGACGACGCTGCTCGCTTTCCCCCGTCCCAGGAGAGACCTCTGCATTTCGTTGGCCTGCAAGCCTAACGTGCTGCTCCATGATTGGTTGGATCCCCTTGTCGCTCATGAGAACCCTCGGCCGTGGCCGGCTGTCAGGCGACCAGGAACCTCCAAAGTTATGGAGCCGCGCTCTACTGGGATAGGAGGCTGGCCAGCCAATAAGGCTGCCATCCCGCTGGCGGCGAGGCTTTCCTTCTTAACTCTCCTGTGATCCTAGTTTGGAGGGCTTCCGGCCGGAGACC…
GeneFragment_BarcodedPromoterInserts	Lman2_TATAins	CTGTCCTGAA	ataacttcgtataatgtatactatacgaagttatGATGAGAGGTAGGAATGATGatcgattGGTGCTCGGCTTGCACAAGCAGACCGCGAAACTACAAGTTCCAGCATGCTCCGCTTCGACGACGCTGCTCGCTTTCCCCCGTCCCAGGAGAGACCTCTGCATTTCGTTGGCCTGCAAGCCTAACGTGCTGCTCCATGATTGGTTGGATCCCCTTGTCGCTCATGAGAACCCTCGGCCGTGGCCGGCTGTCAGGCGACCAGGAACCTCCAAAGTTATGGAGCCGCGCTCTACTGGGATAGGAGGCTGGCCAGCCAATAAGGCTGCCATCCCGCTGGCGGCGAGGCTTTCCTTCTTAACTCTCCTGTGATCCTAGTTTGGAGGGCTTCCGGCCGGAGACC…
GeneFragment_BarcodedPromoterInserts	Npm1_wt	TCCCATATGG	ataacttcgtataatgtatactatacgaagttatGATGAGAGGTAGGAATGATGatcgattGAGAAGACGTGGAAGCCCTGAAAACCCAGAGCGAGGCCACAAAGAGAAAACGCGCCTGCGCTTGGGCGACAGTAGTGGAGGGACGGGGCCAGAGACGAACGCGCGTGCGCAGTGAGAGCCCGCCAAGCACCTGGAGGAGGAGGGGGGCGAGGTACCTAGGCGTGAGGATGAAAGGCGCACGCGCAAAAGCGCGACTGTGCGGGGAGTGGGAGGGATCCAGAGGAGGCTCGCGGAGGCAGGACTAGCGCAGATCTCGCGAGATCTCCTGCGACCATATATACGTGCGGAGAGCCCGCGTCCTTTCCTTGGCGTGATTCCGTCCTGCGCGTCTGTTCTGT…
GeneFragment_BarcodedPromoterInserts	Npm1_BANPmut	AGGTTACCTC	ataacttcgtataatgtatactatacgaagttatGATGAGAGGTAGGAATGATGatcgattGAGAAGACGTGGAAGCCCTGAAAACCCAGAGCGAGGCCACAAAGAGAAAACGCGCCTGCGCTTGGGCGACAGTAGTGGAGGGACGGGGCCAGAGACGAACGCGCGTGCGCAGTGAGAGCCCGCCAAGCACCTGGAGGAGGAGGGGGGCGAGGTACCTAGGCGTGAGGATGAAAGGCGCACGCGCAAAAGCGCGACTGTGCGGGGAGTGGGAGGGATCCAGAGGAGGCTCGCGGAGGCAGGACTAGCGCAGAacgtgtcacgTCTCCTGCGACCATATATACGTGCGGAGAGCCCGCGTCCTTTCCTTGGCGTGATTCCGTCCTGCGCGTCTGTTCTGT…
GeneFragment_BarcodedPromoterInserts	Npm1_TATAdel	GAGTCTACCT	ataacttcgtataatgtatactatacgaagttatGATGAGAGGTAGGAATGATGatcgattGAGAAGACGTGGAAGCCCTGAAAACCCAGAGCGAGGCCACAAAGAGAAAACGCGCCTGCGCTTGGGCGACAGTAGTGGAGGGACGGGGCCAGAGACGAACGCGCGTGCGCAGTGAGAGCCCGCCAAGCACCTGGAGGAGGAGGGGGGCGAGGTACCTAGGCGTGAGGATGAAAGGCGCACGCGCAAAAGCGCGACTGTGCGGGGAGTGGGAGGGATCCAGAGGAGGCTCGCGGAGGCAGGACTAGCGCAGATCTCGCGAGATCTCCTGCGACCAaaatttCGTGCGGAGAGCCCGCGTCCTTTCCTTGGCGTGATTCCGTCCTGCGCGTCTGTTCTGT…
GeneFragment_BarcodedPromoterInserts	Npm1_TATAtiling_a	TGGTACTCAC	ataacttcgtataatgtatactatacgaagttatGATGAGAGGTAGGAATGATGatcgattGAGAAGACGTGGAAGCCCTGAAAACCCAGAGCGAGGCCACAAAGAGAAAACGCGCCTGCGCTTGGGCGACAGTAGTGGAGGGACGGGGCCAGAGACGAACGCGCGTGCGCAGTGAGAGCCCGCCAAGCACCTGGAGGAGGAGGGGGGCGAGGTACCTAGGCGTGAGGATGAAAGGCGCACGCGCAAAAGCGCGACTGTGCGGGGAGTGGGAGGGATCCAGAGGAGGCTCGCGGAGGCAGGACTAGCGCAGATCTCGCGAGATCTCCTGCGACCAgggcccCGTGCGGAGAGCCCGCGTCCTTTCCTTGGCGTGATTCCGTCCTGCGCGTCTGTTCTGT…
GeneFragment_BarcodedPromoterInserts	Npm1_TATAtiling_b	CCTTAGGTCA	ataacttcgtataatgtatactatacgaagttatGATGAGAGGTAGGAATGATGatcgattGAGAAGACGTGGAAGCCCTGAAAACCCAGAGCGAGGCCACAAAGAGAAAACGCGCCTGCGCTTGGGCGACAGTAGTGGAGGGACGGGGCCAGAGACGAACGCGCGTGCGCAGTGAGAGCCCGCCAAGCACCTGGAGGAGGAGGGGGGCGAGGTACCTAGGCGTGAGGATGAAAGGCGCACGCGCAAAAGCGCGACTGTGCGGGGAGTGGGAGGGATCCAGAGGAGGCTCGCGGAGGCAGGACTAGCGCAGATCTCGCGAGATCTCCTGCGACCAgggcccCGTGCGGAGAGCCCGCGTCCTTTCCTTGGCGTGATTCCGTCCTGCGCGTCTGTTTATA…
GeneFragment_BarcodedPromoterInserts	Npm1_TATAtiling_c	AGTAGTCTCC	ataacttcgtataatgtatactatacgaagttatGATGAGAGGTAGGAATGATGatcgattGAGAAGACGTGGAAGCCCTGAAAACCCAGAGCGAGGCCACAAAGAGAAAACGCGCCTGCGCTTGGGCGACAGTAGTGGAGGGACGGGGCCAGAGACGAACGCGCGTGCGCAGTGAGAGCCCGCCAAGCACCTGGAGGAGGAGGGGGGCGAGGTACCTAGGCGTGAGGATGAAAGGCGCACGCGCAAAAGCGCGACTGTGCGGGGAGTGGGAGGGATCCAGAGGAGGCTCGCGGAGGCAGGACTAGCGCAGATCTCGCGAGATCTCCTGCGACCAgggcccCGTGCGGAGAGCCCGCGTCCTTTCCTTGGCGTGATATATACCTGCGCGTCTGTTCTGT…
GeneFragment_BarcodedPromoterInserts	Npm1_TATAtiling_d	TCTTCCAGGA	ataacttcgtataatgtatactatacgaagttatGATGAGAGGTAGGAATGATGatcgattGAGAAGACGTGGAAGCCCTGAAAACCCAGAGCGAGGCCACAAAGAGAAAACGCGCCTGCGCTTGGGCGACAGTAGTGGAGGGACGGGGCCAGAGACGAACGCGCGTGCGCAGTGAGAGCCCGCCAAGCACCTGGAGGAGGAGGGGGGCGAGGTACCTAGGCGTGAGGATGAAAGGCGCACGCGCAAAAGCGCGACTGTGCGGGGAGTGGGAGGGATCCAGAGGAGGCTCGCGGAGGCAGGACTAGCGCAGATCTCGCGAGATCTCCTGCGACCAgggcccCGTGCGGAGAGCCCTATATATTTCCTTGGCGTGATTCCGTCCTGCGCGTCTGTTCTGT…
GeneFragment_BarcodedPromoterInserts	Npm1_TATAtiling_e	TCCAGATCTG	ataacttcgtataatgtatactatacgaagttatGATGAGAGGTAGGAATGATGatcgattGAGAAGACGTGGAAGCCCTGAAAACCCAGAGCGAGGCCACAAAGAGAAAACGCGCCTGCGCTTGGGCGACAGTAGTGGAGGGACGGGGCCAGAGACGAACGCGCGTGCGCAGTGAGAGCCCGCCAAGCACCTGGAGGAGGAGGGGGGCGAGGTACCTAGGCGTGAGGATGAAAGGCGCACGCGCAAAAGCGCGACTGTGCGGGGAGTGGGAGGGATCCAGAGGAGGCTCGCGGAGGCAGGACTAGCGCAGATCTCGCGAGATCTTATATAACCAgggcccCGTGCGGAGAGCCCGCGTCCTTTCCTTGGCGTGATTCCGTCCTGCGCGTCTGTTCTGT…
GeneFragment_BarcodedPromoterInserts	Rps21_wt	GACCTAGGAT	ataacttcgtataatgtatactatacgaagttatGATGAGAGGTAGGAATGATGatcgattCCTGAGGAAGAAGGCATGTCTTGGCTGGAGGCGGAGACAGGGACCGATGCCTGTGCTTTGTGCGGAAAGAGCCAGGCTTTCTTTGCACCGGAAGCGGAAGTTAAAACACACAAACAGGCCTCCGGTATGGTGGATACGAGTACCCTGACCCGGAAGCACTTACCGAGGACCCGCCCTCCTGCCCAATAGTGCTGCGGAGGCACGAGCTACTTCCTTTCTGCGCTCTCGCTGGACAAGTGAGCAGGTAGGCCTCGGTGCGGGCTGTGTGCGAGCGGGGCCGGGCTGGGCCGGGCTGGGCGCAGTTGGGGAGGTCGCGGTCACATGGCCGAGAGTGCTTG…
GeneFragment_BarcodedPromoterInserts	Rps21_GABPAmut	GTTGACCAAG	ataacttcgtataatgtatactatacgaagttatGATGAGAGGTAGGAATGATGatcgattCCTGAGGAAGAAGGCATGTCTTGGCTGGAGGCGGAGACAGGGACCGATGCCTGTGCTTTGTGCGGAAAGAGCCAGGCTTTCTTTGCAagacggcgacgatgTAAAACACACAAACAGGCCTCCGGTATGGTGGATACGAGTACCCTGACaggccgcaACTTACCGAGGACCCGCCCTCCTGCCCAATAGTGCTGCGGAGGCACGAGCTACTTCCTTTCTGCGCTCTCGCTGGACAAGTGAGCAGGTAGGCCTCGGTGCGGGCTGTGTGCGAGCGGGGCCGGGCTGGGCCGGGCTGGGCGCAGTTGGGGAGGTCGCGGTCACATGGCCGAGAGTGCTTG…
GeneFragment_BarcodedPromoterInserts	Rps21_MYCmut	CCTGAGAATG	ataacttcgtataatgtatactatacgaagttatGATGAGAGGTAGGAATGATGatcgattCCTGAGGAAGAAGGCATGTCTTGGCTGGAGGCGGAGACAGGGACCGATGCCTGTGCTTTGTGCGGAAAGAGCCAGGCTTTCTTTGCACCGGAAGCGGAAGTTAAAACACACAAACAGGCCTCCGGTATGGTGGATACGAGTACCCTGACCCGGAAGCACTTACCGAGGACCCGCCCTCCTGCCCAATAGTGCTGCGGAGGcgacagCTACTTCCTTTCTGCGCTCTCGCTGGAacaggtAGCAGGTAGGCCTCGGTGCGGGCTGTGTGCGAGCGGGGCCGGGCTGGGCCGGGCTGGGCGCAGTTGGGGAGGTCGCGGTacaggtGCCGAGAGTGCTTG…
GeneFragment_BarcodedPromoterInserts	Rps21_GABPAmut_MYCmut	ACAGTCAGTG	ataacttcgtataatgtatactatacgaagttatGATGAGAGGTAGGAATGATGatcgattCCTGAGGAAGAAGGCATGTCTTGGCTGGAGGCGGAGACAGGGACCGATGCCTGTGCTTTGTGCGGAAAGAGCCAGGCTTTCTTTGCAagacggcgacgatgTAAAACACACAAACAGGCCTCCGGTATGGTGGATACGAGTACCCTGACaggccgcaACTTACCGAGGACCCGCCCTCCTGCCCAATAGTGCTGCGGAGGcgacagCTACTTCCTTTCTGCGCTCTCGCTGGAacaggtAGCAGGTAGGCCTCGGTGCGGGCTGTGTGCGAGCGGGGCCGGGCTGGGCCGGGCTGGGCGCAGTTGGGGAGGTCGCGGTacaggtGCCGAGAGTGCTTG…

### Sheet: S5
LocusSpecificCAGE_librayprep_DNAsequences
Type	Name	Sequences
CAGE_RTprimer	LocusSpecificCAGE_RTprimer	Pho-TGGAGTTCAGACGTGTGCTCTTCCGATCTNNNNNNNNNNNNAGTACTGTGGTTGGTGTTCAGTCC
CAGE_5'_linker	LocusSpecificCAGE_5’_linker_up	GTGGTAUCAACGCAGAGUACGNNNNN-Pho
CAGE_5'_linker	LocusSpecificCAGE_5’_linker_down	Pho-GTACTCTGCGTTGATACCAC-Pho
CAGE_2ndstrand_primer	LocusSpecificCAGE_2ndstrand_primer	ACACTCTTTCCCTACACGACGCTCTTCCGATCTTGCATATCAACGCAGAGTA
barcordDNAseq_PCRprimer	barcordDNAseq_PCRprimer_F	ACACTCTTTCCCTACACGACGCTCTTCCGATCTgacggcagcctgctgtttag
barcordDNAseq_PCRprimer	barcordDNAseq_PCRprimer_R	TGGAGTTCAGACGTGTGCTCTTCCGATCTCTGTGGTTGGTGTTCAGTCC

### Sheet: S6
SMF_DNAsequences
Type	Name	Sequecnes
BisulfiteConvertedDNA_PCRprimer	SMF_PCRprimer_F	GATGAGAGGTAGGAATGATG
BisulfiteConvertedDNA_PCRprimer	SMF_PCRprimer_R	acactcccaAAttctAaaac

### Sheet: S7
qPCR_DNAsequences
Type	Name	Sequecnes
distalTSSreporter_PCRprimer	distalTSSreporter_PCRprimer_F	gttcgagatcgagggtgaag
distalTSSreporter_PCRprimer	distalTSSreporter_PCRprimer_R	ttccagtagtcggggatgtc
